# Metapangenomics of the oral microbiome provides insights into habitat adaptation and cultivar diversity

**DOI:** 10.1101/2020.05.01.072496

**Authors:** Daniel R. Utter, Gary G. Borisy, A. Murat Eren, Colleen M. Cavanaugh, Jessica L. Mark Welch

## Abstract

**Background:** The increasing availability of microbial genomes and environmental shotgun metagenomes provides unprecedented access to the genomic differences within related bacteria. The human oral microbiome with its diverse habitats and abundant, relatively well-characterized microbial inhabitants presents an opportunity to investigate bacterial population structures at an ecosystem scale.

**Results:** Here, we employ a metapangenomic approach that combines public genomes with Human Microbiome Project (HMP) metagenomes to study the diversity of microbial residents of three oral habitats: tongue dorsum, buccal mucosa, and supragingival plaque. For two exemplar taxa, *Haemophilus parainfluenzae* and the genus *Rothia*, metapangenomes revealed distinct genomic groups based on shared genome content. *H. parainfluenzae* genomes separated into three distinct subgroups with differential abundance between oral habitats. Functional enrichment analyses identified an operon encoding oxaloacetate decarboxylase as diagnostic for the tongue-abundant subgroup. For the genus *Rothia*, grouping by shared genome content recapitulated species-level taxonomy and habitat preferences. However, while most *R. mucilaginosa* were restricted to the tongue as expected, two genomes represented a cryptic population of *R. mucilaginosa* in many buccal mucosa samples. For both *H. parainfluenzae* and the genus *Rothia*, we identified not only limitations in the ability of cultivated organisms to represent populations in their native environment, but also specifically which cultivar gene sequences were absent or ubiquitous.

**Conclusions:** Our findings provide insights into population structure and biogeography in the mouth and form specific hypotheses about habitat adaptation. These results illustrate the power of combining metagenomes and pangenomes to investigate the ecology and evolution of bacteria across analytical scales.
