## Additional File 3 for "Metapangenomics of the oral microbiome provides insights into habitat adaptation and cultivar diversity"

### Sheet: Sheet1
pangenome_row	anvio_layer_id	assembly_accession	biosample	host_species	isolation_source_from_ncbi	organism_name	infraspecific_name	abbreviated_name	seq_rel_date	submitter
1	Haemophilus_parainfluenzae_1128_HPAR	GCF_001053915.1	SAMN03197082	Homo sapiens	missing	Haemophilus parainfluenzae	strain=1128_HPAR		2015-07-10	University of Washington
2	Haemophilus_parainfluenzae_C2009038101	GCF_003253055.1	SAMN09011127	Homo sapiens	sputum	Haemophilus parainfluenzae	strain=C2009038101		2018-06-19	Centers for Disease Control and Prevention
3	Haemophilus_parainfluenzae_155_HPAR	GCF_001054475.1	SAMN03197345	Homo sapiens	missing	Haemophilus parainfluenzae	strain=155_HPAR		2015-07-10	University of Washington
4	Haemophilus_parainfluenzae_777_HPAR	GCF_001058435.1	SAMN03197987	Homo sapiens	missing	Haemophilus parainfluenzae	strain=777_HPAR		2015-07-10	University of Washington
5	Haemophilus_parainfluenzae_1209_HPAR	GCF_001053035.1	SAMN03197171	Homo sapiens	missing	Haemophilus parainfluenzae	strain=1209_HPAR		2015-07-10	University of Washington
6	Haemophilus_parainfluenzae_C2008003258	GCF_003253005.1	SAMN09011129	Homo sapiens	sputum	Haemophilus parainfluenzae	strain=C2008003258		2018-06-19	Centers for Disease Control and Prevention
7	Haemophilus_parainfluenzae_C2011020591	GCF_003253085.1	SAMN09011124	Homo sapiens	sputum	Haemophilus parainfluenzae	strain=C2011020591		2018-06-19	Centers for Disease Control and Prevention
8	Haemophilus_parainfluenzae_60884_B_Hi_2	GCF_001949895.1	SAMN06013564	Homo sapiens	Unspecified	Haemophilus parainfluenzae	strain=60884 B Hi-2		2017-01-12	Menzies School of Health Research
9	Haemophilus_parainfluenzae_65114_B_Hi_3	GCF_001949885.1	SAMN06013565	Homo sapiens	Unspecified	Haemophilus parainfluenzae	strain=65114 B Hi-3		2017-01-12	Menzies School of Health Research
10	Haemophilus_parainfluenzae_C2008001710	GCF_003252775.1	SAMN09011132	Homo sapiens	sputum	Haemophilus parainfluenzae	strain=C2008001710		2018-06-19	Centers for Disease Control and Prevention
11	Haemophilus_parainfluenzae_146_HPAR	GCF_001053575.1	SAMN03197335	Homo sapiens	missing	Haemophilus parainfluenzae	strain=146_HPAR		2015-07-10	University of Washington
12	Haemophilus_parainfluenzae_T3T1_T3T1	GCF_000210895.1	SAMEA3138384			Haemophilus parainfluenzae T3T1	strain=T3T1	T3T1	2010-07-23	The Wellcome Trust Sanger Institute
13	Haemophilus_parainfluenzae_209_HPAR	GCF_001055885.1	SAMN03197401	Homo sapiens	missing	Haemophilus parainfluenzae	strain=209_HPAR	H. parainfluenzae 209	2015-07-10	University of Washington
14	Haemophilus_parainfluenzae_C2004000280	GCF_003252725.1	SAMN09011140	Homo sapiens	Toe	Haemophilus parainfluenzae	strain=C2004000280		2018-06-19	Centers for Disease Control and Prevention
15	Haemophilus_parainfluenzae_215035_2_ISO5	GCF_001279145.1	SAMN03840570	Rattus norvegicus	Oropharynx	Haemophilus parainfluenzae	strain=215035-2-ISO5	H. parainfluenzae ISO5	2015-09-04	University of Oklahoma Health Sciences Center
16	Haemophilus_parainfluenzae_C2004002729	GCF_003252795.1	SAMN09011138	Homo sapiens	sputum	Haemophilus parainfluenzae	strain=C2004002729		2018-06-19	Centers for Disease Control and Prevention
17	Haemophilus_parainfluenzae_432_HPAR	GCF_001055095.1	SAMN03197626	Homo sapiens	missing	Haemophilus parainfluenzae	strain=432_HPAR		2015-07-10	University of Washington
18	Haemophilus_parainfluenzae_901_HPAR	GCF_001059815.1	SAMN03198109	Homo sapiens	missing	Haemophilus parainfluenzae	strain=901_HPAR		2015-07-10	University of Washington
19	Haemophilus_parainfluenzae_CCUG_62655	GCF_001679455.1	SAMN05219283	Homo sapiens	Unknown	Haemophilus parainfluenzae	strain=CCUG 62655		2016-07-05	TAILORED-Treatment project
20	Haemophilus_parainfluenzae_HK2019_HK2019	GCF_000261285.1	SAMN00761859	Homo sapiens		Haemophilus parainfluenzae HK2019	strain=HK2019		2012-05-04	J. Craig Venter Institute
21	Haemophilus_parainfluenzae_CCUG_62654	GCF_001679325.1	SAMN05219282	Homo sapiens	urethra	Haemophilus parainfluenzae	strain=CCUG 62654		2016-07-05	TAILORED-Treatment project
22	Haemophilus_parainfluenzae_HK262_HK262	GCF_000259485.1	SAMN00761858	Homo sapiens		Haemophilus parainfluenzae HK262	strain=HK262		2012-04-23	J. Craig Venter Institute
23	Haemophilus_parainfluenzae_137_HINF	GCF_001053535.1	SAMN03197326	Homo sapiens	missing	Haemophilus parainfluenzae	strain=137_HINF		2015-07-10	University of Washington
24	Haemophilus_parainfluenzae_174_HPAR	GCF_001055595.1	SAMN03197365	Homo sapiens	missing	Haemophilus parainfluenzae	strain=174_HPAR		2015-07-10	University of Washington
25	Haemophilus_parainfluenzae_ATCC_33392_v1	GCF_000191405.1	SAMN00253308	Homo sapiens		Haemophilus parainfluenzae ATCC 33392	strain=ATCC 33392		2011-03-04	Baylor College of Medicine
26	Haemophilus_parainfluenzae_ATCC_33392_v2	GCF_000746485.1	SAMN00621707	Homo sapiens	skin, finger	Haemophilus parainfluenzae ATCC 33392	strain=ATCC 33392		2014-08-28	J. Craig Venter Institute
27	Haemophilus_parainfluenzae_488_HPAR	GCF_001057005.1	SAMN03197680	Homo sapiens	missing	Haemophilus parainfluenzae	strain=488_HPAR		2015-07-10	University of Washington
28	Haemophilus_parainfluenzae_CCUG_58848	GCF_001679405.1	SAMN05219234	Homo sapiens	gallbladder	Haemophilus parainfluenzae	strain=CCUG 58848		2016-07-05	TAILORED-Treatment project
29	Haemophilus_parainfluenzae_C2006002596	GCF_003252755.1	SAMN09011135	Homo sapiens	blood	Haemophilus parainfluenzae	strain=C2006002596		2018-06-19	Centers for Disease Control and Prevention
30	Haemophilus_parainfluenzae_UMB0748	GCF_002884755.1	SAMN07511415	Homo sapiens	catheter	Haemophilus parainfluenzae	strain=UMB0748		2018-01-10	Loyola University Chicago
31	Haemophilus_parainfluenzae_C2005004058	GCF_003252915.1	SAMN09011137	Homo sapiens	wound	Haemophilus parainfluenzae	strain=C2005004058		2018-06-19	Centers for Disease Control and Prevention
32	Haemophilus_parainfluenzae_ATCC_9796	GCF_001680775.1	SAMN05327867	Homo sapiens	blood	Haemophilus parainfluenzae	strain=ATCC 9796		2016-07-06	Menzies School of Health Research
33	Haemophilus_parainfluenzae_C2004002727	GCF_003252885.1	SAMN09011139	Homo sapiens	blood	Haemophilus parainfluenzae	strain=C2004002727		2018-06-19	Centers for Disease Control and Prevention
1	Rothia_mucilaginosa_473_RMUC	GCA_001065135.1	SAMN03197666	Homo sapiens	missing	Rothia mucilaginosa	strain=473_RMUC		2015-07-10	University of Washington
2	Rothia_sp_HMSC072B03_HMSC072B03	GCA_001809565.1	SAMN04477516	Homo sapiens	sputum (induced)	Rothia sp. HMSC072B03	strain=HMSC072B03		2016-10-21	The Genome Institute at Washington University
3	Rothia_mucilaginosa_141_RMUC	GCA_001061665.1	SAMN03197331	Homo sapiens	missing	Rothia mucilaginosa	strain=141_RMUC		2015-07-10	University of Washington
4	Rothia_mucilaginosa_574_RMUC	GCA_001065485.1	SAMN03197777	Homo sapiens	missing	Rothia mucilaginosa	strain=574_RMUC		2015-07-10	University of Washington
5	Rothia_sp_HMSC062F03_HMSC062F03	GCA_001836905.1	SAMN04498642	Homo sapiens	sputum	Rothia sp. HMSC062F03	strain=HMSC062F03		2016-10-25	The Genome Institute at Washington University
6	Rothia_sp_HMSC068F09_HMSC068F09	GCA_001812775.1	SAMN04480042	Homo sapiens	sputum	Rothia sp. HMSC068F09	strain=HMSC068F09		2016-10-21	The Genome Institute at Washington University
7	Rothia_sp_HMSC072E10_HMSC072E10	GCA_001813965.1	SAMN04480370	Homo sapiens	sputum	Rothia sp. HMSC072E10	strain=HMSC072E10		2016-10-21	The Genome Institute at Washington University
8	Rothia_sp_HMSC071B01_HMSC071B01	GCA_001808945.1	SAMN04456732	Homo sapiens	sputum(induced)	Rothia sp. HMSC071B01	strain=HMSC071B01		2016-10-21	The Genome Institute at Washington University
9	Rothia_mucilaginosa_328_RMUC	GCA_001064575.1	SAMN03197517	Homo sapiens	missing	Rothia mucilaginosa	strain=328_RMUC		2015-07-10	University of Washington
10	Rothia_mucilaginosa_329_RMUC	GCA_001064585.1	SAMN03197518	Homo sapiens	missing	Rothia mucilaginosa	strain=329_RMUC		2015-07-10	University of Washington
11	Rothia_sp_HMSC065D09_HMSC065D09	GCA_001815155.1	SAMN04480428	Homo sapiens	Bronchoalveolar lavage	Rothia sp. HMSC065D09	strain=HMSC065D09		2016-10-21	The Genome Institute at Washington University
12	Rothia_sp_HMSC066H02_HMSC066H02	GCA_001814995.1	SAMN04480419	Homo sapiens	bronchial washing	Rothia sp. HMSC066H02	strain=HMSC066H02		2016-10-21	The Genome Institute at Washington University
13	Rothia_sp_HMSC061E04_HMSC061E04	GCA_001813685.1	SAMN04480354	Homo sapiens	sputum	Rothia sp. HMSC061E04	strain=HMSC061E04	R. sp. E04	2016-10-21	The Genome Institute at Washington University
14	Rothia_sp_HMSC069C03_HMSC069C03	GCA_001811075.1	SAMN04477597	Homo sapiens	sputum	Rothia sp. HMSC069C03	strain=HMSC069C03	R. sp. C03	2016-10-17	The Genome Institute at Washington University
15	Rothia_mucilaginosa_FDAARGOS_369	GCA_002386365.1	SAMN07312413	Homo sapiens	blood	Rothia mucilaginosa	strain=FDAARGOS_369		2017-09-28	University of Maryland School of Medicine Institute for Genome Sciences (IGS) - sequencing center
16	Rothia_sp_HMSC069D01_HMSC069D01	GCA_001810135.1	SAMN04477547	Homo sapiens	sputum (induced)	Rothia sp. HMSC069D01	strain=HMSC069D01		2016-10-21	The Genome Institute at Washington University
17	Rothia_sp_HMSC075F09_HMSC075F09	GCA_001810515.1	SAMN04477587	Homo sapiens	throat	Rothia sp. HMSC075F09	strain=HMSC075F09		2016-10-21	The Genome Institute at Washington University
18	Rothia_sp_HMSC066G02_HMSC066G02	GCA_001813145.1	SAMN04480060	Homo sapiens	sputum	Rothia sp. HMSC066G02	strain=HMSC066G02		2016-10-21	The Genome Institute at Washington University
19	Rothia_sp_HMSC068E02_HMSC068E02	GCA_001813565.1	SAMN04480346	Homo sapiens	nasal	Rothia sp. HMSC068E02	strain=HMSC068E02		2016-10-21	The Genome Institute at Washington University
20	Rothia_mucilaginosa_DY_18_DY_18	GCA_000011025.1	SAMD00060968			Rothia mucilaginosa DY-18	strain=DY-18		2010-01-05	Department of Bacteriology, Osaka Dental University
21	Rothia_sp_HMSC065B04_HMSC065B04	GCA_001812285.1	SAMN04477657	Homo sapiens	sputum	Rothia sp. HMSC065B04	strain=HMSC065B04		2016-10-21	The Genome Institute at Washington University
22	Rothia_sp_HMSC069C10_HMSC069C10	GCA_001812205.1	SAMN04477654	Homo sapiens	sputum	Rothia sp. HMSC069C10	strain=HMSC069C10		2016-10-21	The Genome Institute at Washington University
23	Rothia_mucilaginosa_NUM_Rm6536	GCA_002861015.1	SAMN08193715	Homo sapiens		Rothia mucilaginosa	strain=UMB0024		2017-12-28	Loyola University Chicago
24	Rothia_mucilaginosa_470_RMUC	GCA_001065115.1	SAMN03197665	Homo sapiens	missing	Rothia mucilaginosa	strain=470_RMUC		2015-07-10	University of Washington
25	Rothia_mucilaginosa_788_RMUC	GCA_001067345.1	SAMN03197999	Homo sapiens	missing	Rothia mucilaginosa	strain=788_RMUC		2015-07-10	University of Washington
26	Rothia_mucilaginosa_902_RMUC	GCA_001067855.1	SAMN03198110	Homo sapiens	missing	Rothia mucilaginosa	strain=902_RMUC		2015-07-10	University of Washington
27	Rothia_sp_HMSC078H08_HMSC078H08	GCA_001808955.1	SAMN04456733	Homo sapiens	tracheal aspirate	Rothia sp. HMSC078H08	strain=HMSC078H08		2016-10-21	The Genome Institute at Washington University
28	Rothia_mucilaginosa_138_RMUC	GCA_001061655.1	SAMN03197327	Homo sapiens	missing	Rothia mucilaginosa	strain=138_RMUC		2015-07-10	University of Washington
29	Rothia_sp_HMSC066G07_HMSC066G07	GCA_001814485.1	SAMN04480395	Homo sapiens	sputum	Rothia sp. HMSC066G07	strain=HMSC066G07		2016-10-21	The Genome Institute at Washington University
30	Rothia_sp_HMSC069C04_HMSC069C04	GCA_001812895.1	SAMN04480055	Homo sapiens	sputum	Rothia sp. HMSC069C04	strain=HMSC069C04		2016-10-21	The Genome Institute at Washington University
31	Rothia_mucilaginosa_175_RMUC	GCA_001062855.1	SAMN03197366	Homo sapiens	missing	Rothia mucilaginosa	strain=175_RMUC		2015-07-10	University of Washington
32	Rothia_sp_HMSC062H08_HMSC062H08	GCA_001810775.1	SAMN04477583	Homo sapiens	sputum	Rothia sp. HMSC062H08	strain=HMSC062H08		2016-10-21	The Genome Institute at Washington University
33	Rothia_sp_HMSC073B08_HMSC073B08	GCA_001812975.1	SAMN04480051	Homo sapiens	sputum	Rothia sp. HMSC073B08	strain=HMSC073B08		2016-10-21	The Genome Institute at Washington University
34	Rothia_mucilaginosa_UMB0024	GCA_000231235.1	SAMN02463763	Homo sapiens	missing	Rothia mucilaginosa M508	strain=M508		2011-10-21	Broad Institute
35	Rothia_sp_HMSC064F07_HMSC064F07	GCA_001837265.1	SAMN04498655	Homo sapiens	sputum	Rothia sp. HMSC064F07	strain=HMSC064F07		2016-10-25	The Genome Institute at Washington University
36	Rothia_mucilaginosa_ATCC_25296_ATCC_25296	GCA_000175615.1	SAMN00001919	Homo sapiens	missing	Rothia mucilaginosa ATCC 25296	strain=ATCC 25296		2009-08-05	J. Craig Venter Institute
37	Rothia_sp_HMSC072B04_HMSC072B04	GCA_001813725.1	SAMN04480359	Homo sapiens	sputum	Rothia sp. HMSC072B04	strain=HMSC072B04		2016-10-21	The Genome Institute at Washington University
38	Rothia_sp_HMSC061D12_HMSC061D12	GCA_001836735.1	SAMN04498645	Homo sapiens	sputum	Rothia sp. HMSC061D12	strain=HMSC061D12		2016-10-25	The Genome Institute at Washington University
39	Rothia_mucilaginosa_M508_M508	GCA_001548235.1	SAMD00036190	Homo sapiens		Rothia mucilaginosa	strain=NUM-Rm6536		2015-08-12	osaka dental university
40	Rothia_mucilaginosa_268_RMUC	GCA_001064265.1	SAMN03197461	Homo sapiens	missing	Rothia mucilaginosa	strain=268_RMUC		2015-07-10	University of Washington
41	Rothia_mucilaginosa_1211_RMUC	GCA_001060545.1	SAMN03197174	Homo sapiens	missing	Rothia mucilaginosa	strain=1211_RMUC		2015-07-10	University of Washington
42	Rothia_mucilaginosa_207_RMUC	GCA_001063995.1	SAMN03197400	Homo sapiens	missing	Rothia mucilaginosa	strain=207_RMUC		2015-07-10	University of Washington
43	Rothia_sp_HMSC061C12_HMSC061C12	GCA_001815755.1	SAMN04480464	Homo sapiens	throat	Rothia sp. HMSC061C12	strain=HMSC061C12		2016-10-21	The Genome Institute at Washington University
44	Rothia_sp_HMSC065C03_HMSC065C03	GCA_001837295.1	SAMN04498657	Homo sapiens	sputum	Rothia sp. HMSC065C03	strain=HMSC065C03		2016-10-25	The Genome Institute at Washington University
45	Rothia_sp_HMSC071C12_HMSC071C12	GCA_001813895.1	SAMN04480369	Homo sapiens	tracheal aspirate	Rothia sp. HMSC071C12	strain=HMSC071C12		2016-10-21	The Genome Institute at Washington University
46	Rothia_mucilaginosa_509_RMUC	GCA_001063545.1	SAMN03197702	Homo sapiens	missing	Rothia mucilaginosa	strain=509_RMUC		2015-07-10	University of Washington
47	Rothia_sp_HMSC065C12_HMSC065C12	GCA_001812085.1	SAMN04477648	Homo sapiens	sputum induced	Rothia sp. HMSC065C12	strain=HMSC065C12		2016-10-21	The Genome Institute at Washington University
48	Rothia_sp_HMSC076D04_HMSC076D04	GCA_001814645.1	SAMN04480404	Homo sapiens	sputum	Rothia sp. HMSC076D04	strain=HMSC076D04		2016-10-21	The Genome Institute at Washington University
49	Rothia_aeria_C6B	GCA_000763685.1	SAMN02996612	Homo sapiens	sputum	Rothia aeria	strain=C6B		2014-10-06	University of Malaya
50	Rothia_aeria_C6D	GCA_000763765.1	SAMN02954007	Homo sapiens	sputum	Rothia aeria	strain=C6D		2014-10-06	University of Malaya
51	Rothia_aeria_F0184_F0184	GCA_000479025.1	SAMN02436738	Homo sapiens	oral cavity - mouth	Rothia aeria F0184	strain=F0184		2013-10-23	Washington University
52	Rothia_aeria_F0474_F0474	GCA_000258205.1	SAMN00792226	Homo sapiens		Rothia aeria F0474	strain=F0474		2012-04-06
53	Rothia_dentocariosa_1233_RDEN	GCA_001062425.1	SAMN03197198	Homo sapiens	missing	Rothia dentocariosa	strain=1233_RDEN		2015-07-10	University of Washington
54	Rothia_dentocariosa_1234_RDEN	GCA_001061305.1	SAMN03197199	Homo sapiens	missing	Rothia dentocariosa	strain=1234_RDEN		2015-07-10	University of Washington
55	Rothia_sp_HMSC058E10_HMSC058E10	GCA_001809415.1	SAMN04477506	Homo sapiens	bronchoalveolar lavage	Rothia sp. HMSC058E10	strain=HMSC058E10		2016-10-21	The Genome Institute at Washington University
56	Rothia_sp_HMSC065D02_HMSC065D02	GCA_001815285.1	SAMN04480436	Homo sapiens	sputum induced	Rothia sp. HMSC065D02	strain=HMSC065D02		2016-10-21	The Genome Institute at Washington University
57	Rothia_sp_HMSC065G12_HMSC065G12	GCA_001811455.1	SAMN04477617	Homo sapiens	sputum induced	Rothia sp. HMSC065G12	strain=HMSC065G12		2016-10-21	The Genome Institute at Washington University
58	Rothia_sp_HMSC08A08_HMSC08A08	GCA_001808385.1	SAMN03434238	Homo sapiens	missing	Rothia sp. HMSC08A08	strain=HMSC08A08		2016-10-21	The Genome Institute at Washington University
59	Rothia_sp_HMSC067H10_HMSC067H10	GCA_001810635.1	SAMN04477573	Homo sapiens	bronchial washing	Rothia sp. HMSC067H10	strain=HMSC067H10		2016-10-21	The Genome Institute at Washington University
60	Rothia_dentocariosa_694_RDEN	GCA_001066935.1	SAMN03197898	Homo sapiens	missing	Rothia dentocariosa	strain=694_RDEN		2015-07-10	University of Washington
61	Rothia_sp_HMSC069C01_HMSC069C01	GCA_001814655.1	SAMN04480453	Homo sapiens	sputum	Rothia sp. HMSC069C01	strain=HMSC069C01		2016-10-21	The Genome Institute at Washington University
62	Rothia_dentocariosa_ATCC_17931_ATCC_17931	GCA_000164695.2	SAMN00120582	Homo sapiens		Rothia dentocariosa ATCC 17931	strain=ATCC 17931		2010-11-03	Baylor College of Medicine
63	Rothia_sp_HMSC071F11_HMSC071F11	GCA_001809115.1	SAMN04495786	Homo sapiens	sputum	Rothia sp. HMSC071F11	strain=HMSC071F11		2016-10-21	The Genome Institute at Washington University
64	Rothia_dentocariosa_M567_M567	GCA_000143585.1	SAMN02463840	Homo sapiens	missing	Rothia dentocariosa M567	strain=M567		2010-07-09	Broad Institute
65	Rothia_sp_HMSC036D11_HMSC036D11	GCA_001814205.1	SAMN04480381	Homo sapiens	bronch wash cf	Rothia sp. HMSC036D11	strain=HMSC036D11		2016-10-21	The Genome Institute at Washington University
66	Rothia_dentocariosa_UMB0083	GCA_002861025.1	SAMN08193714	Homo sapiens		Rothia dentocariosa	strain=UMB0083		2017-12-28	Loyola University Chicago
67	Rothia_sp_HMSC064D08_HMSC064D08	GCA_001809525.1	SAMN04477514	Homo sapiens	sputum	Rothia sp. HMSC064D08	strain=HMSC064D08		2016-10-21	The Genome Institute at Washington University
